# Climate-driven increase in transmission of wildlife malaria parasite over the last quarter century

**DOI:** 10.1101/2025.03.25.644544

**Authors:** Angela Nicole Theodosopoulos, Fredrik Andreasson, Jane Jönsson, Johan Nilsson, Andreas Nord, Lars Råberg, Martin Stjernman, Ana Sofia Torres Lara, Jan-Åke Nilsson, Olof Hellgren

## Abstract

Climate warming is expected to influence the prevalence of vector-transmitted parasites. Understanding the extent to which this is ongoing, or has already occurred, requires empirical data from populations monitored over long periods of time, but these studies are sparse. Further, vector-disease research involving human health is often influenced by disease control efforts that supersede natural trends. By screening for malaria parasite infections in a wildlife population of blue tits (*Cyanistes caeruleus*) in Northern Europe, over a 26-year period, we tested whether observed prevalence and transmission changes were climate-driven and show that all three malaria parasite genera have increased significantly in their prevalence and transmission over time. The most common parasite in the study, *Haemoproteus majoris*, increased in prevalence from 47% (1996) to 92% (2021), and this is a direct consequence of warmer temperatures elevating transmission. Climate window analyses reveal that elevated temperatures between May 9^th^ and June 24^th^, a time period that overlaps with the host nestling period, are strongly positively correlated with *H. majoris* transmission in one-year-old birds. Warmer climate during this narrow timeframe has a demonstrable impact on parasite transmission, and this permeates into the overall prevalence in the host population. We now have empirical support that climate warming can drive a rapid rise in vector-transmitted parasites, and this has implications for other host-parasite systems. Given that we now know the exact time of year when climate warming is most influential on a common vector-transmitted parasite in this system, it is possible to investigate the evolutionary and environmental mechanisms that underly how these infections ultimately manifest. While more challenging to measure, similar implications of climate warming on human vector-disease systems might be occurring.
