## Supplementary Data for "Climate-driven increase in transmission of wildlife malaria parasite over the last quarter century"

### Sheet: Table 1
Ringnumber	Year	Age	H_Lineage	P_Lineage	L_Lineage
1EE01637	1997	40	H_PARUS1
1EE01700	1996	5+	H_PARUS1
1EE01736	1996	30	H_PARUS1
1EE01961	1996	30	H_PARUS1		L_DOUBLE
1EE02097	1996	40		P_BT7	L_DOUBLE
1EE55255	1997	50	H_PARUS1
1EE55398	1996	40	H_PARUS1
1EE55398	1997	50	H_PARUS1
1EE55440	1997	6+	H_PARUS1
1EE55497	1996	5+	H_PARUS1
1EE55559	1996	40	H_PARUS1		L_PARUS18
1EE55571	1996	30	H_PARUS1
1EE56041	1996	20		P_TURDUS1	L_PARUS18
1EE56046	1996	20		P_BT7
1EE56053	1996	20		P_BT7
1EE56054	1996	20		P_TURDUS1	L_PARUS4
1EE56055	1996	20		P_BT7
1EE56057	1997	30	H_PARUS1
1EE56058	1996	20			L_PARUS18
1EE56059	1996	20		P_BT7
1EE56061	1997	30		P_TURDUS1
1EE56062	1996	20		P_BT7	L_PARUS21
1EE56063	1996	3+		P_TURDUS1	L_BT2
1EE56064	1996	20	H_PARUS1
1EE56065	1996	20	H_PARUS1
1EE56065	1997	30	H_PARUS1
1EE56066	1996	20	H_PARUS1
1EE56067	1996	3+		P_BT7	L_PARUS18	Check age
1EE56067	1997	4+	H_PARUS1
1EE56074	1996	20	H_PARUS1		L_PARUS4
1EE56078	1996	20			L_PARUS18
1EE56081	1996	20		P_BT7	L_PARUS21
1EE56082	1996	20	H_PARUS1		L_PARUS4
1EE56084	1996	20			L_PARUS14
1EE56085	1996	20		P_BT7	L_PARUS4
1EE56088	1997	30	H_PARUS1
1EE56088	2000	60	H_PARUS1
1EE56093	1997	30		P_TURDUS1
1EE56096	1996	20	H_PARUS1		L_PARUS18
1EE56100	1996	4+	H_PARUS1		L_PARUS12
1EE56124	1996	4+		P_BT7	L_PARUS14
1EE56125	1996	30		P_BT7
1EE56134	1996	4+	H_PARUS1		L_PARUS4
1EE56147	1997	40	H_PARUS1
1EE56154	1996	30		P_TURDUS1
1EE56157	1997	40	H_PARUS1
1EG05561	1996	20	H_PARUS1		L_DOUBLE
1EG05640	1996	20		P_TURDUS1
1EG05683	1996	20		P_TURDUS1
1EG05739	1996	20		P_TURDUS1
1EG05745	1996	20		P_TURDUS1
1EG05755	1996	20		P_BT7	L_PARUS18
1EG05781	1996	20	H_PARUS1
1EG05797	1997	30	H_PARUS1
1EG05823	1996	20			L_PARUS14
1EG05994	1997	30	H_PARUS1
1EG05994	1998	40	H_PARUS1
1EG06037	1997	30	H_PARUS1
1EG06055	1996	20	H_PARUS1
1EG06066	1996	20	H_PARUS1
1EG06067	1996	20		P_BT7
1EG06070	1996	20	H_PARUS1		L_PARUS4
1EG06071	1996	20			L_PARUS74
1EG06078	1996	20		P_TURDUS1	L_PARUS4
1EG06079	1996	20			L_DOUBLE
1EG06080	1997	4+	H_PARUS1
1EG06082	1996	3+	H_PARUS1
1EG06083	1997	30	H_PARUS1
1EG06091	1996	20			L_PARUS14
1EG06092	1996	20			L_PARUS4
1EG06096	1996	20		P_BT7
1EG06106	1996	20			L_BT2
1EG06114	1996	20	H_PARUS1
1EG06125	1996	30			L_DOUBLE
1EG06154	1996	20		P_BT7
1EG06208	1996	20		P_TURDUS1
1EG06271	1996	20			L_DOUBLE
1EG06288	1996	20	H_PARUS1
1EG06340	1997	20		P_BT7
1EG06344	1997	20	H_PARUS1
1EG06345	1997	3+	H_PARUS1
1EG06346	1997	20	H_PARUS1
1EG06349	1997	20	H_PARUS1
1EG06358	1997	20	H_PARUS1
1EG06361	1997	20	H_PARUS1
1EG06364	1997	3+	H_PARUS1
1EG06420	1996	20	H_PARUS1		L_PARUS4
1EG06435	1996	20		P_BT7
1EG06435	1997	30		P_TURDUS1
1EG06435	1998	40		P_TURDUS1
1EG06435	2000	60	H_PARUS1
1EG51513	1996	20			L_PARUS14
1EG51517	1997	40	H_PARUS1
1EG51524	1997	4+		P_TURDUS1
1EG51699	1997	3+	H_PARUS1
1EG51816	1997	3+	H_PARUS1
1EG51817	1997	20		Unknown
1EG51827	1997	20		P_TURDUS1
1EG51828	1997	3+	H_PARUS1
1EG51843	1997	20	H_PARUS1
1EG51844	1997	20		P_BT7
1EG51878	1997	20	H_PARUS1
1EG51922	1997	20		P_BT7
1EG51923	1997	20	H_PARUS1
1EG51947	1997	3+		P_TURDUS1
1EG51968	2000	40		P_TURDUS1
1EG52040	1996	2+			L_PARUS4
1EG52100	2000	40	H_PARUS1
1EG52114	1998	20	H_PARUS1
1EG52143	1999	30	H_PARUS1
1EG52286	1998	20		Unknown
1EG52287	2000	40	H_PARUS1
1EG52366	1997	20	H_PARUS1
1EG52366	2000	50	H_PARUS1
1EG52406	1997	3+	H_PARUS1	P_BT7
1EG52463	1998	20	H_PARUS1
1EG52483	1999	20	H_PARUS1
1EG52502	1998	20		P_TURDUS1
1EG52503	1998	20		P_TURDUS1
1EG52598	1998	3+	H_PARUS1
1EG52599	1998	20	H_PARUS1
1EG52599	1999	30	H_PARUS1
1EG52599	2000	40	H_PARUS1
1EG52647	1997	3+		P_TURDUS1
1EG52650	1997	3+		P_TURDUS1
1EG52651	1997	3+		P_TURDUS1
1EG52652	1997	20		P_BT7
1EG52654	1997	3+		P_BT7
1EG52656	1997	20	H_PARUS1
1EG52656	1998	30	H_PARUS1
1EG52658	1997	3+		P_TURDUS1
1EG52660	1997	3+	H_PARUS1
1EG52661	1997	3+	H_PARUS1
1EG52663	1997	3+		P_TURDUS1
1EG52665	1997	20	H_PARUS1
1EG52667	1997	3+		P_TURDUS1
1EG52669	1997	20	H_PARUS1
1EG52671	1997	20	H_PARUS1
1EG52674	2000	6+	H_PARUS1
1EG52675	1997	3+		P_BT7
1EG52676	1998	4+	H_PARUS1
1EG52678	1997	3+		P_TURDUS1
1EG52679	1997	3+	H_PARUS1
1EG52679	1998	4+	H_PARUS1
1EG52680	1997	3+	H_PARUS1
1EG52681	1997	20	H_PARUS1
1EG52683	1997	20	H_PARUS1
1EG52685	1997	20		P_TURDUS1
1EG52689	1997	20	H_PARUS1
1EG52691	1997	20	H_PARUS1
1EG52691	2000	50		P_TURDUS1
1EG52697	1997	20	H_PARUS1
1EG52698	1997	20		Unknown
1EG52699	1997	20	H_PARUS1
1EG52860	1999	20		P_BT7
1EG52889	1998	20	H_PARUS1
1EG52890	1998	3+	H_PARUS1
1EG52892	1998	3+	H_PARUS1
1EG52892	2000	5+		P_TURDUS1
1EG52896	1998	20	H_PARUS1
1EG52898	1999	30		P_TURDUS1
1EG52917	1999	20		P_TURDUS1
1EG52997	1998	3+	H_PARUS1
1EH60024	1999	20	H_PARUS1
1EH60135	1999	30		P_TURDUS1
1EH60250	1998	20	H_PARUS1
1EH60375	2000	30	H_PARUS1
1EH60379	2000	30	H_PARUS1
1EH60382	1999	20	H_PARUS1
1EH60432	1999	20	H_PARUS1
1EH60439	1998	20	H_PARUS1
1EH60439	2000	40	H_PARUS1
1EH60456	2000	30	H_PARUS1
1EH60462	1999	20	H_PARUS1
1EH60471	2000	30	H_PARUS1
1EH60553	2000	30	H_PARUS1
1EH60554	2000	4+	H_PARUS1
1EH60595	1999	20		P_TURDUS1
1EH60595	2000	30	H_PARUS1
1EH60596	2000	30	H_PARUS1
1EH60649	2000	4+	H_PARUS1
1EH60650	1999	20	H_PARUS1
1EH60677	2000	4+	H_PARUS1
1EH60695	2000	4+	H_PARUS1
1EH60794	1998	3+	H_PARUS1
1EH60794	2000	5+	H_PARUS1
1EH60796	2000	5+	H_PARUS1
1EH60999	1999	3+	H_PARUS1
1EH61026	2000	30	H_PARUS1
1EH61057	2000	30	H_PARUS1
1EH61097	2000	30	H_PARUS1
1EJ27073	1999	20	H_PARUS1
1EJ27111	1999	20		P_TURDUS1
1EJ27112	1999	20	H_PARUS1
1EJ27195	1999	20	H_PARUS1
1EJ27244	1999	20	H_PARUS1
1EJ27266	1999	3+	H_PARUS1
1EJ27272	1999	20	H_PARUS1
1EJ27273	1999	20		P_TURDUS1
1EJ27274	1999	20	H_PARUS1
1EJ27598	1999	3+	H_PARUS1
1EJ27928	2000	30	H_PARUS1
1EJ38012	2000	20	H_PARUS1
1EJ38031	2000	20	H_PARUS1
1EJ38036	2000	20	H_PARUS1
1EJ38056	2000	20	H_PARUS1
1EJ38057	2000	20	H_PARUS1
1EJ38108	2000	20	H_PARUS1
1EJ38111	2000	20	H_PARUS1
1EJ38116	2000	20	H_PARUS1
1EJ38118	2000	20	H_PARUS1
1EJ38121	2000	3+	H_PARUS1
1EJ38123	2000	20	H_PARUS1
1EJ38125	2000	3+	H_PARUS1
1EJ38128	2000	20	H_PARUS1
1EJ38129	2000	20	H_PARUS1
1EJ38131	2000	3+	H_PARUS1
1EJ38136	2000	20		P_TURDUS1
1EJ38138	2000	20	H_PARUS1
1EJ38148	2000	3+	H_PARUS1
1EJ38150	2000	20	H_PARUS1
1EJ38151	2000	20	H_PARUS1
1EJ38158	2000	3+	H_PARUS1
1EJ38159	2000	20	H_PARUS1
1EJ38163	2000	20	H_PARUS1
1EJ38164	2000	20	H_PARUS1
1EJ38165	2000	20		P_TURDUS1
1EJ38166	2000	20	H_PARUS1
1EJ38170	2000	20		P_BT7
1EJ38171	2000	20	H_PARUS1
1EJ38172	2000	20	H_PARUS1
1EJ38173	2000	20	H_PARUS1
1EJ38174	2000	20	H_PARUS1
1EJ38175	2000	3+	H_PARUS1
1EJ38176	2000	20	H_PARUS1
1EJ38181	2000	20	H_PARUS1
1EJ38184	2000	20	H_PARUS1
1EJ38185	2000	3+	H_PARUS1
1EJ38186	2000	20	H_PARUS1
1EJ38190	2000	20	H_PARUS1
1EJ38191	2000	20	H_PARUS1
1EJ38194	2000	20	H_PARUS1
1EJ38196	2000	20	H_PARUS1
1EJ38197	2000	20	H_PARUS1
1EJ38198	2000	20	H_PARUS1
1EJ38199	2000	20	H_PARUS1
1EJ38200	2000	20		P_TURDUS1
1EJ38203	2000	3+	H_PARUS1
1EJ38204	2000	3+	H_PARUS1
1EJ38261	2000	20		P_TURDUS1
1EJ38300	2000	3+	H_PARUS1
1EJ38595	2000	3+	H_PARUS1
1EJ38599	2000	3+	H_PARUS1
1EJ38900	2000	20	H_PARUS1
1EJ38978	2000	3+	H_PARUS1
1EJ86132	2000	20		P_TURDUS1
1EJ86142	2000	3+	H_PARUS1
1EJ86237	2000	3+	H_PARUS1
1EJ86323	2000	20	H_PARUS1
1EJ86333	2000	20		P_TURDUS1
1EL41560	2008	7+	H_PARUS1
1EN08823	2008	50	H_PARUS1
1EN78065	2008	40	H_PARUS1
1EN78407	2008	30	H_PARUS1
1EN78616	2008	40	H_PARUS1
1EN80772	2008	20	H_PARUS1
1EN80847	2007	3+	H_PARUS1
1EN80848	2007	20	H_PARUS1
1EN80850	2007	20	H_PARUS1
1EN80851	2007	20	H_PARUS1
1EN80852	2007	20	H_PARUS1
1EN80854	2007	20	H_PARUS1
1EN80856	2007	20	H_PARUS1
1EN80857	2007	20	H_PARUS1
1EN80858	2007	20	H_PARUS1
1EN80859	2007	20	H_PARUS1
1EN80865	2007	20	H_PARUS1
1EN80881	2007	20	H_PARUS1
1EN80882	2008	4+	H_PARUS1
1EN80887	2007	20		P_BT7
1EN80890	2007	20	H_PARUS1
1EN80891	2007	20	H_PARUS1
1EN80892	2007	20	H_PARUS1
1EN80916	2008	30	H_PARUS1
1EP50015	2007	20	H_PARUS1
1EP50055	2008	30	H_PARUS1
1EP50056	2008	30	H_PARUS1
1EP50057	2007	20	H_PARUS1
1EP50081	2007	20	H_PARUS1
1EP50082	2007	20	H_PARUS1
1EP50083	2007	20	H_PARUS1
1EP50084	2007	20	H_PARUS1
1EP50095	2008	4+	H_PARUS1
1EP50099	2007	20	H_PARUS1
1EP50200	2007	20	H_PARUS1
1EP50201	2007	2+	H_PARUS1
1EP50214	2007	3+	H_PARUS1
1EP50215	2007	20	H_PARUS1
1EP50268	2007	3+		P_TURDUS1
1EP50277	2007	20	H_PARUS1
1EP50298	2007	20	H_PARUS1
1EP50298	2008	30	H_PARUS1
1EP50299	2007	20	H_PARUS1
1EP50318	2007	20		P_TURDUS1
1EP50331	2007	20	H_PARUS1
1EP50333	2007	20	H_PARUS1
1EP50347	2007	20	H_PARUS1
1EP50363	2007	20	H_PARUS1
1EP50575	2007	20	H_PARUS1
1EP50600	2007	20	H_PARUS1
1EP50601	2007	20	H_PARUS1
1EP50612	2007	20	H_PARUS1
1EP50613	2007	20	H_PARUS1
1EP50679	2008	3+	H_PARUS1
1EP50680	2008	3+	H_PARUS1
1EP50681	2008	20	H_PARUS1
1EP50686	2008	20	H_PARUS1
1EP50879	2008	20	H_PARUS1
1EP50935	2007	20	H_PARUS1
1EP50936	2007	20		P_TURDUS1
1EP50944	2007	20	H_PARUS1
1EP50945	2007	20	H_PARUS1
1EP50946	2007	20	H_PARUS1
1EP50947	2007	20	H_PARUS1
1EP50950	2007	20	H_PARUS1
1EP50950	2008	30	H_PARUS1
1EP50977	2007	20	H_PARUS1
1EP50994	2007	20	H_PARUS1
1EP50995	2007	3+	H_PARUS1
1EP50996	2007	20	H_PARUS1
1EP50998	2007	20	H_PARUS1
1EP50999	2007	3+	H_PARUS1
1EP50999	2008	4+	H_PARUS1
1EP51104	2008	3+	H_PARUS1
1EP51105	2008	3+	H_PARUS1
1EP51106	2008	20	H_PARUS1
1EP51107	2008	3+	H_PARUS1
1EP51116	2008	20	H_PARUS1
1EP51117	2008	20	H_PARUS1
1EP51118	2008	20	H_PARUS1
1EP51119	2008	3+	H_PARUS1
1EP51146	2008	3+	H_PARUS1
1EP51147	2008	20	H_PARUS1
1EP51148	2008	20	H_PARUS1
1EP51312	2008	20	H_PARUS1
1EP51354	2008	30	H_PARUS1
1EP51423	2008	3+	H_PARUS1
1EP51628	2008	20	H_PARUS1
1EP51663	2008	20	H_PARUS1
1EP51664	2008	3+	H_PARUS1
1EP51833	2008	3+	H_PARUS1
1EP52016	2008	20	H_PARUS1
1EP52249	2008	20	H_PARUS1
1EP52250	2008	3+	H_PARUS1
1EP52258	2008	20	H_PARUS1
1EP52260	2008	20	H_PARUS1
1EP52287	2008	20	H_PARUS1
1EP52291	2008	3+	H_PARUS1
1EP52292	2008	2+	H_PARUS1
1EP52299	2008	20	H_PARUS1
1ER17702	2008	20	H_PARUS1
1ER17703	2008	20	H_PARUS1
1ER17704	2008	20	H_PARUS1
1ET44449	2017	30	H_PARUS1
1ET44987	2017	30	H_PARUS1
1ET45592	2017	30	H_PARUS1
1ET45599	2017	5+	H_PARUS1
1ET45603	2017	40	H_PARUS1
1ET45699	2017	40	H_PARUS1
1EV71584	2017	4+	H_PARUS1
1EX19126	2017	30	H_PARUS1
1EX19261	2021	70	H_PARUS1
1EX19465	2017	30	H_PARUS1
1EX19500	2018	50	H_PARUS1
1EX19719	2017	5+	H_PARUS1
1EX31108	2018	20	H_PARUS1
1EX31130	2018	20	H_PARUS1
1EX31195	2018	3+	H_PARUS1
1EX31196	2018	3+	H_PARUS1
1EX31199	2018	20	H_PARUS1
1EX31218	2018	30	H_PARUS1
1EX31281	2017	30	H_PARUS1
1EX31281	2018	40	H_PARUS1
1EX31439	2018	5+	H_PARUS1
1EX31459	2018	30	H_PARUS1
1EX31502	2017	20	H_PARUS1
1EX31581	2018	30	H_PARUS1
1EX31596	2018	5+	H_PARUS1
1EX31795	2018	30	H_PARUS1
1EX31982	2017	20	H_PARUS1
1EX31982	2018	30	H_PARUS1
1EX31993	2017	20	H_PARUS1
1EX64041	2018	5+	H_PARUS1
1EX64101	2019	20	H_PARUS1
1EX64111	2020	30	H_PARUS1		L_DOUBLE
1EX64112	2020	30	H_PARUS1		L_DOUBLE
1EX64113	2019	20	H_PARUS1
1EX64135	2019	20	H_PARUS1
1EX64135	2020	30	H_PARUS1		L_DOUBLE
1EX64136	2019	20	H_PARUS1
1EX64140	2019	3+	H_PARUS1
1EX64141	2021	30	H_PARUS1
1EX64150	2019	20	H_PARUS1
1EX64161	2020	20	H_PARUS1		L_PARUS12
1EX64183	2020	20			L_DOUBLE
1EX64187	2019	3+	H_PARUS1
1EX64194	2020	20	H_PARUS1		L_PARUS4
1EX64195	2020	20			L_DOUBLE
1EX64248	2018	30	H_PARUS1
1EX64258	2017	30	H_PARUS1
1EX64258	2018	40	H_PARUS1
1EX64291	2017	20	H_PARUS1
1EX64438	2018	20	H_PARUS1
1EX64439	2018	20	H_PARUS1
1EX64440	2019	30	H_PARUS1
1EX64492	2020	20	H_PARUS1		L_DOUBLE
1EX64493	2020	20	H_PARUS1		L_PARUS14
1EX64494	2020	3+	H_PARUS1		L_PARUS4
1EX64495	2020	20		P_BT7	L_PARUS4
1EX64496	2020	20	H_PARUS1		L_PARUS14
1EX64502	2017	20	H_PARUS1
1EX64557	2017	20	H_PARUS1
1EX64571	2017	3+	H_PARUS1
1EX64586	2018	30	H_PARUS1
1EX64591	2018	30	H_PARUS1
1EX64693	2018	20	H_PARUS1
1EX64706	2017	3+	H_PARUS1
1EX64707	2017	3+	H_PARUS1
1EX64707	2018	4+	H_PARUS1
1EX64708	2017	3+	H_PARUS1
1EX64715	2017	3+	H_PARUS1
1EX64720	2017	20	H_PARUS1
1EX64805	2017	3+	H_PARUS1
1EX64901	2018	20	H_PARUS1
1EX65273	2019	20	H_PARUS1
1EX65493	2018	20	H_PARUS1
1EX65496	2018	3+	H_PARUS1
1EX65596	2018	20	H_PARUS1
1EX65597	2018	20	H_PARUS1
1EX65671	2021	40	H_PARUS1
1EX65720	2020	30	H_PARUS1
1EX65807	2018	20	H_PARUS1
1EX65823	2018	30	H_PARUS1
1EX65824	2018	30	H_PARUS1
1EX65879	2020	20	H_PARUS1
1EX65967	2018	20	H_PARUS1
1EX71508	2018	20		Unknown
1EX71598	2018	20	H_PARUS1
1EZ43092	2018	20	H_PARUS1
1EZ43098	2017	3+	H_PARUS1
1EZ43099	2017	3+	H_PARUS1
1EZ43123	2017	3+	H_PARUS1
1EZ43124	2017	3+	H_PARUS1
1EZ43231	2018	20	H_PARUS1
1EZ43278	2018	20	H_PARUS1
1EZ43287	2017	20	H_PARUS1
1EZ43354	2017	20	H_PARUS1
1EZ43355	2017	20	H_PARUS1
1EZ43355	2018	30	H_PARUS1
1EZ43355	2019	40	H_PARUS1
1EZ43389	2017	3+	H_PARUS1
1EZ43393	2017	20	H_PARUS1
1EZ43396	2017	3+	H_PARUS1
1EZ43397	2017	20	H_PARUS1
1EZ43463	2018	20	H_PARUS1
1EZ43468	2018	20	H_PARUS1
1EZ43599	2019	20	H_PARUS1
1EZ43634	2017	20	H_PARUS1
1EZ43635	2017	20	H_PARUS1
1EZ43699	2017	20	H_PARUS1
1EZ43766	2018	20	H_PARUS1
1EZ43835	2020	40	H_PARUS1
1EZ43852	2018	4+	H_PARUS1
1EZ43852	2019	5+	H_PARUS1
1EZ43853	2018	30	H_PARUS1
1EZ43880	2018	30	H_PARUS1
1EZ43880	2020	50	H_PARUS1
1EZ43933	2018	4+	H_PARUS1
1EZ43986	2018	20	H_PARUS1
1EZ95237	2021	40	H_PARUS1
1EZ95385	2018	20	H_PARUS1
1EZ95433	2018	20	H_PARUS1
1EZ95438	2021	40	H_PARUS1
1EZ95446	2019	20	H_PARUS1
1EZ95447	2018	20	H_PARUS1
1EZ95451	2018	20	H_PARUS1
1EZ95455	2018	20	H_PARUS1
1EZ95462	2018	20	H_PARUS1
1EZ95492	2018	20	H_PARUS1
1EZ95492	2019	30	H_PARUS1
1EZ95496	2018	20	H_PARUS1
1EZ95568	2018	20	H_PARUS1
1EZ95570	2018	20	H_PARUS1
1EZ95591	2018	20	H_PARUS1
1EZ95598	2018	20	H_PARUS1
1EZ95599	2018	20		P_BT7
1EZ95689	2018	20	H_PARUS1
1EZ95690	2018	3+	H_PARUS1
1EZ95792	2021	20	H_PARUS1
1EZ95801	2018	20	H_PARUS1
1EZ95803	2018	20	H_PARUS1
1EZ95804	2018	20	H_PARUS1
1EZ95818	2018	20	H_PARUS1
1EZ95828	2018	3+	H_PARUS1
1EZ95868	2018	20	H_PARUS1
1EZ95887	2019	20	H_PARUS1
1EZ95909	2018	20	H_PARUS1
1EZ95910	2018	20	H_PARUS1
1EZ95911	2018	20	H_PARUS1
1EZ95912	2018	20	H_PARUS1
1EZ95913	2018	3+	H_PARUS1
1EZ95913	2019	4+	H_PARUS1
1EZ95918	2019	30	H_PARUS1
1EZ95919	2018	20	H_PARUS1
1EZ95922	2018	20	H_PARUS1
1EZ95923	2018	20	H_PARUS1
1EZ95959	2018	20	H_PARUS1
1EZ95978	2018	20	H_PARUS1
1EZ95986	2018	20	H_PARUS1
1EZ95996	2018	20	H_PARUS1
1EZ95997	2018	3+	H_PARUS1
1EZ96131	2018	20	H_PARUS1
1EZ96141	2018	20	H_PARUS1
1EZ96142	2018	20	H_PARUS1
1EZ96199	2019	20	H_PARUS1
1EZ96274	2021	5+	H_PARUS1
1EZ96281	2020	20			L_PARUS12
1EZ96335	2020	20		P_TURDUS1
1EZ96401	2021	30	H_PARUS1
1EZ96429	2021	30	H_PARUS1
1EZ96431	2020	20	H_PARUS1
1EZ96452	2019	20	H_PARUS1
1EZ96456	2019	20		Unknown
1EZ96457	2019	20	H_PARUS1
1EZ96472	2021	30	H_PARUS1
1EZ96477	2021	30	H_PARUS1
1EZ96492	2020	20			L_PARUS14
1EZ96550	2021	20	H_PARUS1	P_BT7
1EZ96622	2021	4+		P_BT7
1EZ96657	2020	20	H_PARUS1
1EZ96659	2020	20	H_PARUS1
1EZ96660	2020	20	H_PARUS1
1EZ96663	2020	20	H_PARUS1
1EZ96664	2020	20	H_PARUS1		L_PARUS4
1EZ96665	2020	20			L_DOUBLE
1EZ96668	2020	20	H_PARUS1
1EZ96669	2020	20	H_PARUS1		L_DOUBLE
1EZ96670	2020	20	H_PARUS1		L_DOUBLE
1EZ96671	2020	20	H_PARUS1		L_DOUBLE
1EZ96672	2020	20	H_PARUS1		L_PARUS4
1EZ96714	2020	20	H_PARUS1
1EZ96727	2020	20	H_PARUS1		L_DOUBLE
1EZ96923	2018	20	H_PARUS1
1EZ96946	2018	20	H_PARUS1
1EZ96960	2018	20	H_PARUS1
1EZ96967	2018	20	H_PARUS1
1EZ96977	2018	20	H_PARUS1
1EZ96979	2018	20	H_PARUS1
1EZ96980	2018	20	H_PARUS1
1EZ96992	2018	20		P_BT7
1HA36008	2021	20	H_PARUS1
1HA36046	2020	3+	H_PARUS1
1HA36047	2020	3+	H_PARUS1
1HA36048	2020	20		P_BT7
1HA36072	2020	20	H_PARUS1
1HA36084	2020	20	H_PARUS1
1HA36087	2020	20	H_PARUS1
1HA36107	2021	4+	H_PARUS1
1HA36108	2021	30	H_PARUS1		L_PARUS74
1HA36118	2021	3+	H_PARUS1
1HA36125	2021	3+	H_PARUS1
1HA36126	2021	3+	H_PARUS1
1HA36127	2021	3+	H_PARUS1
1HA36128	2021	20	H_PARUS1
1HA36129	2021	3+	H_PARUS1
1HA36130	2021	3+	H_PARUS1
1HA36131	2021	3+	H_PARUS1
1HA36132	2021	3+	H_PARUS1
1HA36133	2021	20	H_PARUS1
1HA36134	2021	20	H_PARUS1
1HA36135	2021	20	H_PARUS1
1HA36136	2021	20	H_PARUS1
1HA36137	2021	3+	H_PARUS1
1HA36139	2021	3+	H_PARUS1
1HA36140	2021	20		Unknown
1HA36141	2021	20	H_PARUS1
1HA36142	2021	3+	H_PARUS1
1HA36200	2020	20	H_PARUS1
1HA36361	2021	20	H_PARUS1
1HA36523	2020	20			L_PARUS18
1HA36524	2020	3+	H_PARUS1		L_DOUBLE
1HA36534	2020	20	H_PARUS1		L_DOUBLE
1HA36535	2020	3+		P_TURDUS1	L_PARUS12
1HA36559	2020	20	H_PARUS1		L_DOUBLE
1HA36561	2021	20	H_PARUS1
1HA36825	2020	20		P_TURDUS1	L_PARUS4
1HA36826	2020	20			L_PARUS14
1HA36827	2020	20	H_PARUS1		L_PARUS14
1HA36828	2020	20	H_PARUS1		L_DOUBLE
1HA36828	2021	30	H_PARUS1
1HA36831	2020	3+	H_PARUS1
1HA36832	2020	20	H_PARUS1
1HA36833	2020	20			L_PARUS12
1HA36834	2020	20	H_PARUS1		L_PARUS74
1HA36835	2020	20	H_PARUS1		L_PARUS14
1HA36836	2020	20			L_DOUBLE
1HA36838	2020	20			L_PARUS12
1HA36839	2020	3+			L_DOUBLE
1HA36840	2020	20	H_PARUS1		L_PARUS12
1HA36841	2020	20	H_PARUS1		L_DOUBLE
1HA36842	2020	20	H_PARUS1		L_PARUS12
1HA36844	2020	20		P_BT7	L_PARUS4
1HA36869	2021	20	H_PARUS1
1HA36870	2021	20	H_PARUS1
1HA36871	2021	20		P_BT7	L_PARUS14
1HA36873	2021	3+	H_PARUS1
1HA36898	2021	3+	H_PARUS1
1HA36899	2021	3+	H_PARUS1
1HA37003	2021	20	H_PARUS1
1HA37063	2021	20	H_PARUS1
1HA37102	2021	20	H_PARUS1
1HA37222	2021	20	H_PARUS1
1HA37266	2021	2+	H_PARUS1
1HA37290	2021	20	H_PARUS1
1HA37291	2021	20	H_PARUS1
1HA37300	2021	3+	H_PARUS1
1HA37301	2021	3+	H_PARUS1
1HA37600	2021	20		P_TURDUS1	L_PARUS12
1HA37601	2021	20		P_BT7
1HA37602	2021	3+	H_PARUS1
1HA37603	2021	3+	H_PARUS1		L_DOUBLE
1HA37604	2021	20	H_PARUS1
1HA37605	2021	3+	H_PARUS1
1HA37606	2021	20	H_PARUS1
1HA37607	2021	20	H_PARUS1
1HA37632	2021	3+	H_PARUS1
1HA37633	2021	20	H_PARUS1
1HA37634	2021	20	H_PARUS1
1HA37635	2021	20	H_PARUS1
1HA37636	2021	20	H_PARUS1
1HA37637	2021	20		P_BT7
1HA37638	2021	20		Unknown
1HA37639	2021	3+	H_PARUS1
1HA37640	2021	3+	H_PARUS1
1HA37641	2021	20		P_SGS1
1HA37670	2021	3+	H_PARUS1		L_DOUBLE
1HA37672	2021	20	H_PARUS1
1HA37673	2021	20	H_PARUS1
1HA37675	2021	20	H_PARUS1
1HA37691	2021	3+	H_PARUS1
1HA37692	2021	20	H_PARUS1
1HA37693	2021	3+	H_PARUS1
1HA37694	2021	20	H_PARUS1
1HA37695	2021	20	H_PARUS1
1HA37696	2021	3+	H_PARUS1
1HA37697	2021	3+	H_PARUS1
1HA37699	2021	3+	H_PARUS1		L_PARUS22
1HA95000	2021	20	H_PARUS1
1HA95001	2021	20	H_PARUS1
1HA95003	2021	3+	H_PARUS1
9J39399	1999	3+	H_PARUS1
BD42707	1996	40	H_PARUS1		L_PARUS4
BD42716	1996	40	H_PARUS1
BD42716	1997	50	H_PARUS1
BD42970	1996	20	H_PARUS1
BD43012	1996	4+	H_PARUS1
BD43099	1996	6+	H_PARUS1		L_DOUBLE
BE82093	1996	40	H_PARUS1
BE92345	1997	3+		Unknown
CA73268	2018	20	H_PARUS1
CA73269	2018	20	H_PARUS1
CE08887	2008	20	H_PARUS1
CG44892	2008	20	H_PARUS1
CP55051	2017	50	H_PARUS1
CS42916	2018	20	H_PARUS1
CV98594	2018	5+	H_PARUS1
1HA36837	2020	20			L_PARUS74
1EZ43853	2019	40	H_PARUS1
1EJ38134	2000	20	H_PARUS1
1EX64903	2017	3+	H_PARUS1
1EX31812	2017	20	H_PARUS1

### Sheet: Table 2
Ringnumber	Year	Age	H_Lineage	H_PARUS1
1EE01637	1997	40	H_PARUS1	1
1EE01700	1996	5+	H_PARUS1	1
1EE01736	1996	30	H_PARUS1	1
1EE01961	1996	30	H_PARUS1	1
1EE55255	1997	50	H_PARUS1	1
1EE55398	1996	40	H_PARUS1	1
1EE55398	1997	50	H_PARUS1	1
1EE55440	1997	6+	H_PARUS1	1
1EE55497	1996	5+	H_PARUS1	1
1EE55559	1996	40	H_PARUS1	1
1EE55571	1996	30	H_PARUS1	1
1EE56057	1997	30	H_PARUS1	1
1EE56064	1996	20	H_PARUS1	1
1EE56065	1996	20	H_PARUS1	1
1EE56065	1997	30	H_PARUS1	1
1EE56066	1996	20	H_PARUS1	1
1EE56067	1997	4+	H_PARUS1	1
1EE56074	1996	20	H_PARUS1	1
1EE56082	1996	20	H_PARUS1	1
1EE56088	1997	30	H_PARUS1	1
1EE56088	2000	60	H_PARUS1	1
1EE56096	1996	20	H_PARUS1	1
1EE56100	1996	4+	H_PARUS1	1
1EE56134	1996	4+	H_PARUS1	1
1EE56147	1997	40	H_PARUS1	1
1EE56157	1997	40	H_PARUS1	1
1EG05561	1996	20	H_PARUS1	1
1EG05781	1996	20	H_PARUS1	1
1EG05797	1997	30	H_PARUS1	1
1EG05994	1997	30	H_PARUS1	1
1EG05994	1998	40	H_PARUS1	1
1EG06037	1997	30	H_PARUS1	1
1EG06055	1996	20	H_PARUS1	1
1EG06066	1996	20	H_PARUS1	1
1EG06070	1996	20	H_PARUS1	1
1EG06080	1997	4+	H_PARUS1	1
1EG06082	1996	3+	H_PARUS1	1
1EG06083	1997	30	H_PARUS1	1
1EG06114	1996	20	H_PARUS1	1
1EG06288	1996	20	H_PARUS1	1
1EG06344	1997	20	H_PARUS1	1
1EG06345	1997	3+	H_PARUS1	1
1EG06346	1997	20	H_PARUS1	1
1EG06349	1997	20	H_PARUS1	1
1EG06358	1997	20	H_PARUS1	1
1EG06361	1997	20	H_PARUS1	1
1EG06364	1997	3+	H_PARUS1	1
1EG06420	1996	20	H_PARUS1	1
1EG06435	2000	60	H_PARUS1	1
1EG51517	1997	40	H_PARUS1	1
1EG51699	1997	3+	H_PARUS1	1
1EG51816	1997	3+	H_PARUS1	1
1EG51828	1997	3+	H_PARUS1	1
1EG51843	1997	20	H_PARUS1	1
1EG51878	1997	20	H_PARUS1	1
1EG51923	1997	20	H_PARUS1	1
1EG52100	2000	40	H_PARUS1	1
1EG52114	1998	20	H_PARUS1	1
1EG52143	1999	30	H_PARUS1	1
1EG52287	2000	40	H_PARUS1	1
1EG52366	1997	20	H_PARUS1	1
1EG52366	2000	50	H_PARUS1	1
1EG52406	1997	3+	H_PARUS1	1
1EG52463	1998	20	H_PARUS1	1
1EG52483	1999	20	H_PARUS1	1
1EG52598	1998	3+	H_PARUS1	1
1EG52599	1998	20	H_PARUS1	1
1EG52599	1999	30	H_PARUS1	1
1EG52599	2000	40	H_PARUS1	1
1EG52656	1997	20	H_PARUS1	1
1EG52656	1998	30	H_PARUS1	1
1EG52660	1997	3+	H_PARUS1	1
1EG52661	1997	3+	H_PARUS1	1
1EG52665	1997	20	H_PARUS1	1
1EG52669	1997	20	H_PARUS1	1
1EG52671	1997	20	H_PARUS1	1
1EG52674	2000	6+	H_PARUS1	1
1EG52676	1998	4+	H_PARUS1	1
1EG52679	1997	3+	H_PARUS1	1
1EG52679	1998	4+	H_PARUS1	1
1EG52680	1997	3+	H_PARUS1	1
1EG52681	1997	20	H_PARUS1	1
1EG52683	1997	20	H_PARUS1	1
1EG52689	1997	20	H_PARUS1	1
1EG52691	1997	20	H_PARUS1	1
1EG52697	1997	20	H_PARUS1	1
1EG52699	1997	20	H_PARUS1	1
1EG52889	1998	20	H_PARUS1	1
1EG52890	1998	3+	H_PARUS1	1
1EG52892	1998	3+	H_PARUS1	1
1EG52896	1998	20	H_PARUS1	1
1EG52997	1998	3+	H_PARUS1	1
1EH60024	1999	20	H_PARUS1	1
1EH60250	1998	20	H_PARUS1	1
1EH60375	2000	30	H_PARUS1	1
1EH60379	2000	30	H_PARUS1	1
1EH60382	1999	20	H_PARUS1	1
1EH60432	1999	20	H_PARUS1	1
1EH60439	1998	20	H_PARUS1	1
1EH60439	2000	40	H_PARUS1	1
1EH60456	2000	30	H_PARUS1	1
1EH60462	1999	20	H_PARUS1	1
1EH60471	2000	30	H_PARUS1	1
1EH60553	2000	30	H_PARUS1	1
1EH60554	2000	4+	H_PARUS1	1
1EH60595	2000	30	H_PARUS1	1
1EH60596	2000	30	H_PARUS1	1
1EH60649	2000	4+	H_PARUS1	1
1EH60650	1999	20	H_PARUS1	1
1EH60677	2000	4+	H_PARUS1	1
1EH60695	2000	4+	H_PARUS1	1
1EH60794	1998	3+	H_PARUS1	1
1EH60794	2000	5+	H_PARUS1	1
1EH60796	2000	5+	H_PARUS1	1
1EH60999	1999	3+	H_PARUS1	1
1EH61026	2000	30	H_PARUS1	1
1EH61057	2000	30	H_PARUS1	1
1EH61097	2000	30	H_PARUS1	1
1EJ27073	1999	20	H_PARUS1	1
1EJ27112	1999	20	H_PARUS1	1
1EJ27195	1999	20	H_PARUS1	1
1EJ27244	1999	20	H_PARUS1	1
1EJ27266	1999	3+	H_PARUS1	1
1EJ27272	1999	20	H_PARUS1	1
1EJ27274	1999	20	H_PARUS1	1
1EJ27598	1999	3+	H_PARUS1	1
1EJ27928	2000	30	H_PARUS1	1
1EJ38012	2000	20	H_PARUS1	1
1EJ38031	2000	20	H_PARUS1	1
1EJ38036	2000	20	H_PARUS1	1
1EJ38056	2000	20	H_PARUS1	1
1EJ38057	2000	20	H_PARUS1	1
1EJ38108	2000	20	H_PARUS1	1
1EJ38111	2000	20	H_PARUS1	1
1EJ38116	2000	20	H_PARUS1	1
1EJ38118	2000	20	H_PARUS1	1
1EJ38121	2000	3+	H_PARUS1	1
1EJ38123	2000	20	H_PARUS1	1
1EJ38125	2000	3+	H_PARUS1	1
1EJ38128	2000	20	H_PARUS1	1
1EJ38129	2000	20	H_PARUS1	1
1EJ38131	2000	3+	H_PARUS1	1
1EJ38138	2000	20	H_PARUS1	1
1EJ38148	2000	3+	H_PARUS1	1
1EJ38150	2000	20	H_PARUS1	1
1EJ38151	2000	20	H_PARUS1	1
1EJ38158	2000	3+	H_PARUS1	1
1EJ38159	2000	20	H_PARUS1	1
1EJ38163	2000	20	H_PARUS1	1
1EJ38164	2000	20	H_PARUS1	1
1EJ38166	2000	20	H_PARUS1	1
1EJ38171	2000	20	H_PARUS1	1
1EJ38172	2000	20	H_PARUS1	1
1EJ38173	2000	20	H_PARUS1	1
1EJ38174	2000	20	H_PARUS1	1
1EJ38175	2000	3+	H_PARUS1	1
1EJ38176	2000	20	H_PARUS1	1
1EJ38181	2000	20	H_PARUS1	1
1EJ38184	2000	20	H_PARUS1	1
1EJ38185	2000	3+	H_PARUS1	1
1EJ38186	2000	20	H_PARUS1	1
1EJ38190	2000	20	H_PARUS1	1
1EJ38191	2000	20	H_PARUS1	1
1EJ38194	2000	20	H_PARUS1	1
1EJ38196	2000	20	H_PARUS1	1
1EJ38197	2000	20	H_PARUS1	1
1EJ38198	2000	20	H_PARUS1	1
1EJ38199	2000	20	H_PARUS1	1
1EJ38203	2000	3+	H_PARUS1	1
1EJ38204	2000	3+	H_PARUS1	1
1EJ38300	2000	3+	H_PARUS1	1
1EJ38595	2000	3+	H_PARUS1	1
1EJ38599	2000	3+	H_PARUS1	1
1EJ38900	2000	20	H_PARUS1	1
1EJ38978	2000	3+	H_PARUS1	1
1EJ86142	2000	3+	H_PARUS1	1
1EJ86237	2000	3+	H_PARUS1	1
1EJ86323	2000	20	H_PARUS1	1
1EL41560	2008	7+	H_PARUS1	1
1EN08823	2008	50	H_PARUS1	1
1EN78065	2008	40	H_PARUS1	1
1EN78407	2008	30	H_PARUS1	1
1EN78616	2008	40	H_PARUS1	1
1EN80772	2008	20	H_PARUS1	1
1EN80847	2007	3+	H_PARUS1	1
1EN80848	2007	20	H_PARUS1	1
1EN80850	2007	20	H_PARUS1	1
1EN80851	2007	20	H_PARUS1	1
1EN80852	2007	20	H_PARUS1	1
1EN80854	2007	20	H_PARUS1	1
1EN80856	2007	20	H_PARUS1	1
1EN80857	2007	20	H_PARUS1	1
1EN80858	2007	20	H_PARUS1	1
1EN80859	2007	20	H_PARUS1	1
1EN80865	2007	20	H_PARUS1	1
1EN80881	2007	20	H_PARUS1	1
1EN80882	2008	4+	H_PARUS1	1
1EN80890	2007	20	H_PARUS1	1
1EN80891	2007	20	H_PARUS1	1
1EN80892	2007	20	H_PARUS1	1
1EN80916	2008	30	H_PARUS1	1
1EP50015	2007	20	H_PARUS1	1
1EP50055	2008	30	H_PARUS1	1
1EP50056	2008	30	H_PARUS1	1
1EP50057	2007	20	H_PARUS1	1
1EP50081	2007	20	H_PARUS1	1
1EP50082	2007	20	H_PARUS1	1
1EP50083	2007	20	H_PARUS1	1
1EP50084	2007	20	H_PARUS1	1
1EP50095	2008	4+	H_PARUS1	1
1EP50099	2007	20	H_PARUS1	1
1EP50200	2007	20	H_PARUS1	1
1EP50201	2007	2+	H_PARUS1	1
1EP50214	2007	3+	H_PARUS1	1
1EP50215	2007	20	H_PARUS1	1
1EP50277	2007	20	H_PARUS1	1
1EP50298	2007	20	H_PARUS1	1
1EP50298	2008	30	H_PARUS1	1
1EP50299	2007	20	H_PARUS1	1
1EP50331	2007	20	H_PARUS1	1
1EP50333	2007	20	H_PARUS1	1
1EP50347	2007	20	H_PARUS1	1
1EP50363	2007	20	H_PARUS1	1
1EP50575	2007	20	H_PARUS1	1
1EP50600	2007	20	H_PARUS1	1
1EP50601	2007	20	H_PARUS1	1
1EP50612	2007	20	H_PARUS1	1
1EP50613	2007	20	H_PARUS1	1
1EP50679	2008	3+	H_PARUS1	1
1EP50680	2008	3+	H_PARUS1	1
1EP50681	2008	20	H_PARUS1	1
1EP50686	2008	20	H_PARUS1	1
1EP50879	2008	20	H_PARUS1	1
1EP50935	2007	20	H_PARUS1	1
1EP50944	2007	20	H_PARUS1	1
1EP50945	2007	20	H_PARUS1	1
1EP50946	2007	20	H_PARUS1	1
1EP50947	2007	20	H_PARUS1	1
1EP50950	2007	20	H_PARUS1	1
1EP50950	2008	30	H_PARUS1	1
1EP50977	2007	20	H_PARUS1	1
1EP50994	2007	20	H_PARUS1	1
1EP50995	2007	3+	H_PARUS1	1
1EP50996	2007	20	H_PARUS1	1
1EP50998	2007	20	H_PARUS1	1
1EP50999	2007	3+	H_PARUS1	1
1EP50999	2008	4+	H_PARUS1	1
1EP51104	2008	3+	H_PARUS1	1
1EP51105	2008	3+	H_PARUS1	1
1EP51106	2008	20	H_PARUS1	1
1EP51116	2008	20	H_PARUS1	1
1EP51117	2008	20	H_PARUS1	1
1EP51118	2008	20	H_PARUS1	1
1EP51119	2008	3+	H_PARUS1	1
1EP51146	2008	3+	H_PARUS1	1
1EP51147	2008	20	H_PARUS1	1
1EP51148	2008	20	H_PARUS1	1
1EP51312	2008	20	H_PARUS1	1
1EP51354	2008	30	H_PARUS1	1
1EP51423	2008	3+	H_PARUS1	1
1EP51628	2008	20	H_PARUS1	1
1EP51663	2008	20	H_PARUS1	1
1EP51664	2008	3+	H_PARUS1	1
1EP51833	2008	3+	H_PARUS1	1
1EP52016	2008	20	H_PARUS1	1
1EP52249	2008	20	H_PARUS1	1
1EP52250	2008	3+	H_PARUS1	1
1EP52258	2008	20	H_PARUS1	1
1EP52260	2008	20	H_PARUS1	1
1EP52287	2008	20	H_PARUS1	1
1EP52291	2008	3+	H_PARUS1	1
1EP52292	2008	2+	H_PARUS1	1
1EP52299	2008	20	H_PARUS1	1
1ER17702	2008	20	H_PARUS1	1
1ER17703	2008	20	H_PARUS1	1
1ER17704	2008	20	H_PARUS1	1
1ET44449	2017	30	H_PARUS1	1
1ET44987	2017	30	H_PARUS1	1
1ET45592	2017	30	H_PARUS1	1
1ET45599	2017	5+	H_PARUS1	1
1ET45603	2017	40	H_PARUS1	1
1ET45699	2017	40	H_PARUS1	1
1EV71584	2017	4+	H_PARUS1	1
1EX19126	2017	30	H_PARUS1	1
1EX19261	2021	70	H_PARUS1	1
1EX19465	2017	30	H_PARUS1	1
1EX19500	2018	50	H_PARUS1	1
1EX19719	2017	5+	H_PARUS1	1
1EX31108	2018	20	H_PARUS1	1
1EX31130	2018	20	H_PARUS1	1
1EX31195	2018	3+	H_PARUS1	1
1EX31196	2018	3+	H_PARUS1	1
1EX31199	2018	20	H_PARUS1	1
1EX31218	2018	30	H_PARUS1	1
1EX31281	2017	30	H_PARUS1	1
1EX31281	2018	40	H_PARUS1	1
1EX31439	2018	5+	H_PARUS1	1
1EX31459	2018	30	H_PARUS1	1
1EX31502	2017	20	H_PARUS1	1
1EX31581	2018	30	H_PARUS1	1
1EX31596	2018	5+	H_PARUS1	1
1EX31795	2018	30	H_PARUS1	1
1EX31982	2017	20	H_PARUS1	1
1EX31982	2018	30	H_PARUS1	1
1EX31993	2017	20	H_PARUS1	1
1EX64041	2018	5+	H_PARUS1	1
1EX64101	2019	20	H_PARUS1	1
1EX64111	2020	30	H_PARUS1	1
1EX64112	2020	30	H_PARUS1	1
1EX64113	2019	20	H_PARUS1	1
1EX64135	2019	20	H_PARUS1	1
1EX64135	2020	30	H_PARUS1	1
1EX64136	2019	20	H_PARUS1	1
1EX64140	2019	3+	H_PARUS1	1
1EX64141	2021	30	H_PARUS1	1
1EX64150	2019	20	H_PARUS1	1
1EX64161	2020	20	H_PARUS1	1
1EX64187	2019	3+	H_PARUS1	1
1EX64194	2020	20	H_PARUS1	1
1EX64248	2018	30	H_PARUS1	1
1EX64258	2017	30	H_PARUS1	1
1EX64258	2018	40	H_PARUS1	1
1EX64291	2017	20	H_PARUS1	1
1EX64438	2018	20	H_PARUS1	1
1EX64439	2018	20	H_PARUS1	1
1EX64440	2019	30	H_PARUS1	1
1EX64492	2020	20	H_PARUS1	1
1EX64493	2020	20	H_PARUS1	1
1EX64494	2020	3+	H_PARUS1	1
1EX64496	2020	20	H_PARUS1	1
1EX64502	2017	20	H_PARUS1	1
1EX64557	2017	20	H_PARUS1	1
1EX64571	2017	3+	H_PARUS1	1
1EX64586	2018	30	H_PARUS1	1
1EX64591	2018	30	H_PARUS1	1
1EX64693	2018	20	H_PARUS1	1
1EX64706	2017	3+	H_PARUS1	1
1EX64707	2017	3+	H_PARUS1	1
1EX64707	2018	4+	H_PARUS1	1
1EX64708	2017	3+	H_PARUS1	1
1EX64715	2017	3+	H_PARUS1	1
1EX64720	2017	20	H_PARUS1	1
1EX64805	2017	3+	H_PARUS1	1
1EX64901	2018	20	H_PARUS1	1
1EX65273	2019	20	H_PARUS1	1
1EX65493	2018	20	H_PARUS1	1
1EX65496	2018	3+	H_PARUS1	1
1EX65596	2018	20	H_PARUS1	1
1EX65597	2018	20	H_PARUS1	1
1EX65671	2021	40	H_PARUS1	1
1EX65720	2020	30	H_PARUS1	1
1EX65807	2018	20	H_PARUS1	1
1EX65823	2018	30	H_PARUS1	1
1EX65824	2018	30	H_PARUS1	1
1EX65879	2020	20	H_PARUS1	1
1EX65967	2018	20	H_PARUS1	1
1EX71598	2018	20	H_PARUS1	1
1EZ43092	2018	20	H_PARUS1	1
1EZ43098	2017	3+	H_PARUS1	1
1EZ43099	2017	3+	H_PARUS1	1
1EZ43123	2017	3+	H_PARUS1	1
1EZ43124	2017	3+	H_PARUS1	1
1EZ43231	2018	20	H_PARUS1	1
1EZ43278	2018	20	H_PARUS1	1
1EZ43287	2017	20	H_PARUS1	1
1EZ43354	2017	20	H_PARUS1	1
1EZ43355	2017	20	H_PARUS1	1
1EZ43355	2018	30	H_PARUS1	1
1EZ43355	2019	40	H_PARUS1	1
1EZ43389	2017	3+	H_PARUS1	1
1EZ43393	2017	20	H_PARUS1	1
1EZ43396	2017	3+	H_PARUS1	1
1EZ43397	2017	20	H_PARUS1	1
1EZ43463	2018	20	H_PARUS1	1
1EZ43468	2018	20	H_PARUS1	1
1EZ43599	2019	20	H_PARUS1	1
1EZ43634	2017	20	H_PARUS1	1
1EZ43635	2017	20	H_PARUS1	1
1EZ43699	2017	20	H_PARUS1	1
1EZ43766	2018	20	H_PARUS1	1
1EZ43852	2018	4+	H_PARUS1	1
1EZ43852	2019	5+	H_PARUS1	1
1EZ43853	2018	30	H_PARUS1	1
1EZ43880	2018	30	H_PARUS1	1
1EZ43880	2020	50	H_PARUS1	1
1EZ43933	2018	4+	H_PARUS1	1
1EZ43986	2018	20	H_PARUS1	1
1EZ95237	2021	40	H_PARUS1	1
1EZ95385	2018	20	H_PARUS1	1
1EZ95433	2018	20	H_PARUS1	1
1EZ95438	2021	40	H_PARUS1	1
1EZ95446	2019	20	H_PARUS1	1
1EZ95447	2018	20	H_PARUS1	1
1EZ95451	2018	20	H_PARUS1	1
1EZ95455	2018	20	H_PARUS1	1
1EZ95462	2018	20	H_PARUS1	1
1EZ95492	2018	20	H_PARUS1	1
1EZ95492	2019	30	H_PARUS1	1
1EZ95496	2018	20	H_PARUS1	1
1EZ95568	2018	20	H_PARUS1	1
1EZ95570	2018	20	H_PARUS1	1
1EZ95591	2018	20	H_PARUS1	1
1EZ95598	2018	20	H_PARUS1	1
1EZ95689	2018	20	H_PARUS1	1
1EZ95690	2018	3+	H_PARUS1	1
1EZ95792	2021	20	H_PARUS1	1
1EZ95801	2018	20	H_PARUS1	1
1EZ95803	2018	20	H_PARUS1	1
1EZ95804	2018	20	H_PARUS1	1
1EZ95818	2018	20	H_PARUS1	1
1EZ95828	2018	3+	H_PARUS1	1
1EZ95868	2018	20	H_PARUS1	1
1EZ95887	2019	20	H_PARUS1	1
1EZ95909	2018	20	H_PARUS1	1
1EZ95910	2018	20	H_PARUS1	1
1EZ95911	2018	20	H_PARUS1	1
1EZ95912	2018	20	H_PARUS1	1
1EZ95913	2018	3+	H_PARUS1	1
1EZ95913	2019	4+	H_PARUS1	1
1EZ95918	2019	30	H_PARUS1	1
1EZ95919	2018	20	H_PARUS1	1
1EZ95922	2018	20	H_PARUS1	1
1EZ95923	2018	20	H_PARUS1	1
1EZ95959	2018	20	H_PARUS1	1
1EZ95978	2018	20	H_PARUS1	1
1EZ95986	2018	20	H_PARUS1	1
1EZ95996	2018	20	H_PARUS1	1
1EZ95997	2018	3+	H_PARUS1	1
1EZ96131	2018	20	H_PARUS1	1
1EZ96141	2018	20	H_PARUS1	1
1EZ96142	2018	20	H_PARUS1	1
1EZ96199	2019	20	H_PARUS1	1
1EZ96274	2021	5+	H_PARUS1	1
1EZ96401	2021	30	H_PARUS1	1
1EZ96429	2021	30	H_PARUS1	1
1EZ96431	2020	20	H_PARUS1	1
1EZ96452	2019	20	H_PARUS1	1
1EZ96457	2019	20	H_PARUS1	1
1EZ96472	2021	30	H_PARUS1	1
1EZ96477	2021	30	H_PARUS1	1
1EZ96550	2021	20	H_PARUS1	1
1EZ96657	2020	20	H_PARUS1	1
1EZ96659	2020	20	H_PARUS1	1
1EZ96660	2020	20	H_PARUS1	1
1EZ96663	2020	20	H_PARUS1	1
1EZ96664	2020	20	H_PARUS1	1
1EZ96668	2020	20	H_PARUS1	1
1EZ96669	2020	20	H_PARUS1	1
1EZ96670	2020	20	H_PARUS1	1
1EZ96671	2020	20	H_PARUS1	1
1EZ96672	2020	20	H_PARUS1	1
1EZ96714	2020	20	H_PARUS1	1
1EZ96727	2020	20	H_PARUS1	1
1EZ96923	2018	20	H_PARUS1	1
1EZ96946	2018	20	H_PARUS1	1
1EZ96960	2018	20	H_PARUS1	1
1EZ96967	2018	20	H_PARUS1	1
1EZ96977	2018	20	H_PARUS1	1
1EZ96979	2018	20	H_PARUS1	1
1EZ96980	2018	20	H_PARUS1	1
1HA36008	2021	20	H_PARUS1	1
1HA36046	2020	3+	H_PARUS1	1
1HA36047	2020	3+	H_PARUS1	1
1HA36072	2020	20	H_PARUS1	1
1HA36084	2020	20	H_PARUS1	1
1HA36087	2020	20	H_PARUS1	1
1HA36107	2021	4+	H_PARUS1	1
1HA36108	2021	30	H_PARUS1	1
1HA36118	2021	3+	H_PARUS1	1
1HA36125	2021	3+	H_PARUS1	1
1HA36126	2021	3+	H_PARUS1	1
1HA36127	2021	3+	H_PARUS1	1
1HA36128	2021	20	H_PARUS1	1
1HA36129	2021	3+	H_PARUS1	1
1HA36130	2021	3+	H_PARUS1	1
1HA36131	2021	3+	H_PARUS1	1
1HA36132	2021	3+	H_PARUS1	1
1HA36133	2021	20	H_PARUS1	1
1HA36134	2021	20	H_PARUS1	1
1HA36135	2021	20	H_PARUS1	1
1HA36136	2021	20	H_PARUS1	1
1HA36137	2021	3+	H_PARUS1	1
1HA36139	2021	3+	H_PARUS1	1
1HA36141	2021	20	H_PARUS1	1
1HA36142	2021	3+	H_PARUS1	1
1HA36200	2020	20	H_PARUS1	1
1HA36361	2021	20	H_PARUS1	1
1HA36524	2020	3+	H_PARUS1	1
1HA36534	2020	20	H_PARUS1	1
1HA36559	2020	20	H_PARUS1	1
1HA36561	2021	20	H_PARUS1	1
1HA36827	2020	20	H_PARUS1	1
1HA36828	2020	20	H_PARUS1	1
1HA36828	2021	30	H_PARUS1	1
1HA36831	2020	3+	H_PARUS1	1
1HA36832	2020	20	H_PARUS1	1
1HA36834	2020	20	H_PARUS1	1
1HA36835	2020	20	H_PARUS1	1
1HA36840	2020	20	H_PARUS1	1
1HA36841	2020	20	H_PARUS1	1
1HA36842	2020	20	H_PARUS1	1
1HA36869	2021	20	H_PARUS1	1
1HA36870	2021	20	H_PARUS1	1
1HA36873	2021	3+	H_PARUS1	1
1HA36898	2021	3+	H_PARUS1	1
1HA36899	2021	3+	H_PARUS1	1
1HA37003	2021	20	H_PARUS1	1
1HA37063	2021	20	H_PARUS1	1
1HA37102	2021	20	H_PARUS1	1
1HA37222	2021	20	H_PARUS1	1
1HA37266	2021	2+	H_PARUS1	1
1HA37290	2021	20	H_PARUS1	1
1HA37291	2021	20	H_PARUS1	1
1HA37300	2021	3+	H_PARUS1	1
1HA37301	2021	3+	H_PARUS1	1
1HA37602	2021	3+	H_PARUS1	1
1HA37603	2021	3+	H_PARUS1	1
1HA37604	2021	20	H_PARUS1	1
1HA37605	2021	3+	H_PARUS1	1
1HA37606	2021	20	H_PARUS1	1
1HA37607	2021	20	H_PARUS1	1
1HA37632	2021	3+	H_PARUS1	1
1HA37633	2021	20	H_PARUS1	1
1HA37634	2021	20	H_PARUS1	1
1HA37635	2021	20	H_PARUS1	1
1HA37636	2021	20	H_PARUS1	1
1HA37639	2021	3+	H_PARUS1	1
1HA37640	2021	3+	H_PARUS1	1
1HA37670	2021	3+	H_PARUS1	1
1HA37672	2021	20	H_PARUS1	1
1HA37673	2021	20	H_PARUS1	1
1HA37675	2021	20	H_PARUS1	1
1HA37691	2021	3+	H_PARUS1	1
1HA37692	2021	20	H_PARUS1	1
1HA37693	2021	3+	H_PARUS1	1
1HA37694	2021	20	H_PARUS1	1
1HA37695	2021	20	H_PARUS1	1
1HA37696	2021	3+	H_PARUS1	1
1HA37697	2021	3+	H_PARUS1	1
1HA37699	2021	3+	H_PARUS1	1
1HA95000	2021	20	H_PARUS1	1
1HA95001	2021	20	H_PARUS1	1
1HA95003	2021	3+	H_PARUS1	1
9J39399	1999	3+	H_PARUS1	1
BD42707	1996	40	H_PARUS1	1
BD42716	1996	40	H_PARUS1	1
BD42716	1997	50	H_PARUS1	1
BD42970	1996	20	H_PARUS1	1
BD43012	1996	4+	H_PARUS1	1
BD43099	1996	6+	H_PARUS1	1
BE82093	1996	40	H_PARUS1	1
CA73268	2018	20	H_PARUS1	1
CA73269	2018	20	H_PARUS1	1
CE08887	2008	20	H_PARUS1	1
CP55051	2017	50	H_PARUS1	1
CS42916	2018	20	H_PARUS1	1
CV98594	2018	5+	H_PARUS1	1
1EZ43853	2019	40	H_PARUS1	1
1EJ38134	2000	20	H_PARUS1	1
1EZ43835	2020	40	H_PARUS1	1
1EX64903	2017	3+	H_PARUS1	1
1EX31812	2017	20	H_PARUS1	1
1EP51107	2008	3+	H_PARUS1	1
			TOTAL	563

### Sheet: Table 3
Ringnumber	Year	Age	P_Lineage	P_BT7	P_TURDUS1	P_SGS1	P_Unknown
1EE02097	1996	40	P_BT7	1
1EE56041	1996	20	P_TURDUS1		1
1EE56046	1996	20	P_BT7	1
1EE56053	1996	20	P_BT7	1
1EE56054	1996	20	P_TURDUS1		1
1EE56055	1996	20	P_BT7	1
1EE56059	1996	20	P_BT7	1
1EE56061	1997	30	P_TURDUS1		1
1EE56062	1996	20	P_BT7	1
1EE56063	1996	3+	P_TURDUS1		1
1EE56067	1996	3+	P_BT7	1
1EE56081	1996	20	P_BT7	1
1EE56085	1996	20	P_BT7	1
1EE56093	1997	30	P_TURDUS1		1
1EE56124	1996	4+	P_BT7	1
1EE56125	1996	30	P_BT7	1
1EE56154	1996	30	P_TURDUS1		1
1EG05640	1996	20	P_TURDUS1		1
1EG05683	1996	20	P_TURDUS1		1
1EG05739	1996	20	P_TURDUS1		1
1EG05745	1996	20	P_TURDUS1		1
1EG05755	1996	20	P_BT7	1
1EG06067	1996	20	P_BT7	1
1EG06078	1996	20	P_TURDUS1		1
1EG06096	1996	20	P_BT7	1
1EG06154	1996	20	P_BT7	1
1EG06208	1996	20	P_TURDUS1		1
1EG06340	1997	20	P_BT7	1
1EG06435	1996	20	P_BT7	1
1EG06435	1997	30	P_TURDUS1		1
1EG06435	1998	40	P_TURDUS1		1
1EG51524	1997	4+	P_TURDUS1		1
1EG51817	1997	20	Unknown				1
1EG51827	1997	20	P_TURDUS1		1
1EG51844	1997	20	P_BT7	1
1EG51922	1997	20	P_BT7	1
1EG51947	1997	3+	P_TURDUS1		1
1EG51968	2000	40	P_TURDUS1		1
1EG52286	1998	20	Unknown				1
1EG52406	1997	3+	P_BT7	1
1EG52502	1998	20	P_TURDUS1		1
1EG52503	1998	20	P_TURDUS1		1
1EG52647	1997	3+	P_TURDUS1		1
1EG52650	1997	3+	P_TURDUS1		1
1EG52651	1997	3+	P_TURDUS1		1
1EG52652	1997	20	P_BT7	1
1EG52654	1997	3+	P_BT7	1
1EG52658	1997	3+	P_TURDUS1		1
1EG52663	1997	3+	P_TURDUS1		1
1EG52667	1997	3+	P_TURDUS1		1
1EG52675	1997	3+	P_BT7	1
1EG52678	1997	3+	P_TURDUS1		1
1EG52685	1997	20	P_TURDUS1		1
1EG52691	2000	50	P_TURDUS1		1
1EG52698	1997	20	Unknown				1
1EG52860	1999	20	P_BT7	1
1EG52892	2000	5+	P_TURDUS1		1
1EG52898	1999	30	P_TURDUS1		1
1EG52917	1999	20	P_TURDUS1		1
1EH60135	1999	30	P_TURDUS1		1
1EH60595	1999	20	P_TURDUS1		1
1EJ27111	1999	20	P_TURDUS1		1
1EJ27273	1999	20	P_TURDUS1		1
1EJ38136	2000	20	P_TURDUS1		1
1EJ38165	2000	20	P_TURDUS1		1
1EJ38170	2000	20	P_BT7	1
1EJ38200	2000	20	P_TURDUS1		1
1EJ38261	2000	20	P_TURDUS1		1
1EJ86132	2000	20	P_TURDUS1		1
1EJ86333	2000	20	P_TURDUS1		1
1EN80887	2007	20	P_BT7	1
1EP50268	2007	3+	P_TURDUS1		1
1EP50318	2007	20	P_TURDUS1		1
1EP50936	2007	20	P_TURDUS1		1
1EX64495	2020	20	P_BT7	1
1EX71508	2018	20	Unknown				1
1EZ95599	2018	20	P_BT7	1
1EZ96335	2020	20	P_TURDUS1		1
1EZ96456	2019	20	Unknown				1
1EZ96550	2021	20	P_BT7	1
1EZ96622	2021	4+	P_BT7	1
1EZ96992	2018	20	P_BT7	1
1HA36048	2020	20	P_BT7	1
1HA36140	2021	20	Unknown				1
1HA36535	2020	3+	P_TURDUS1		1
1HA36825	2020	20	P_TURDUS1		1
1HA36844	2020	20	P_BT7	1
1HA36871	2021	20	P_BT7	1
1HA37600	2021	20	P_TURDUS1		1
1HA37601	2021	20	P_BT7	1
1HA37637	2021	20	P_BT7	1
1HA37638	2021	20	Unknown				1
1HA37641	2021	20	P_SGS1			1
BE92345	1997	3+	Unknown				1
			TOTAL	36	49	1	8	94

### Sheet: Table 4
Ringnumber	Year	Age	L_Lineage	Coinfection	L_PARUS18	L_PARUS4	L_PARUS21	L_BT2	L_PARUS12	L_PARUS14	L_PARUS74	L_PARUS22
1EE01961	1996	30	L_DOUBLE	1
1EE02097	1996	40	L_DOUBLE	1
1EE55559	1996	40	L_PARUS18		1
1EE56041	1996	20	L_PARUS18		1
1EE56054	1996	20	L_PARUS4			1
1EE56058	1996	20	L_PARUS18		1
1EE56062	1996	20	L_PARUS21				1
1EE56063	1996	3+	L_BT2					1
1EE56067	1996	3+	L_PARUS18		1
1EE56074	1996	20	L_PARUS4			1
1EE56078	1996	20	L_PARUS18		1
1EE56081	1996	20	L_PARUS21				1
1EE56082	1996	20	L_PARUS4			1
1EE56084	1996	20	L_PARUS14							1
1EE56085	1996	20	L_PARUS4			1
1EE56096	1996	20	L_PARUS18		1
1EE56100	1996	4+	L_PARUS12						1
1EE56124	1996	4+	L_PARUS14							1
1EE56134	1996	4+	L_PARUS4			1
1EG05561	1996	20	L_DOUBLE	1
1EG05755	1996	20	L_PARUS18		1
1EG05823	1996	20	L_PARUS14							1
1EG06070	1996	20	L_PARUS4			1
1EG06071	1996	20	L_PARUS74								1
1EG06078	1996	20	L_PARUS4			1
1EG06079	1996	20	L_DOUBLE	1
1EG06091	1996	20	L_PARUS14							1
1EG06092	1996	20	L_PARUS4			1
1EG06106	1996	20	L_BT2					1
1EG06125	1996	30	L_DOUBLE	1
1EG06271	1996	20	L_DOUBLE	1
1EG06420	1996	20	L_PARUS4			1
1EG51513	1996	20	L_PARUS14							1
1EG52040	1996	2+	L_PARUS4			1
1EX64111	2020	30	L_DOUBLE	1
1EX64112	2020	30	L_DOUBLE	1
1EX64135	2020	30	L_DOUBLE	1
1EX64161	2020	20	L_PARUS12						1
1EX64183	2020	20	L_DOUBLE	1
1EX64194	2020	20	L_PARUS4			1
1EX64195	2020	20	L_DOUBLE	1
1EX64492	2020	20	L_DOUBLE	1
1EX64493	2020	20	L_PARUS14							1
1EX64494	2020	3+	L_PARUS4			1
1EX64495	2020	20	L_PARUS4			1
1EX64496	2020	20	L_PARUS14							1
1EZ96281	2020	20	L_PARUS12						1
1EZ96492	2020	20	L_PARUS14							1
1EZ96664	2020	20	L_PARUS4			1
1EZ96665	2020	20	L_DOUBLE	1
1EZ96669	2020	20	L_DOUBLE	1
1EZ96670	2020	20	L_DOUBLE	1
1EZ96671	2020	20	L_DOUBLE	1
1EZ96672	2020	20	L_PARUS4			1
1EZ96727	2020	20	L_DOUBLE	1
1HA36108	2021	30	L_PARUS74								1
1HA36523	2020	20	L_PARUS18		1
1HA36524	2020	3+	L_DOUBLE	1
1HA36534	2020	20	L_DOUBLE	1
1HA36535	2020	3+	L_PARUS12						1
1HA36559	2020	20	L_DOUBLE	1
1HA36825	2020	20	L_PARUS4			1
1HA36826	2020	20	L_PARUS14							1
1HA36827	2020	20	L_PARUS14							1
1HA36828	2020	20	L_DOUBLE	1
1HA36833	2020	20	L_PARUS12						1
1HA36834	2020	20	L_PARUS74								1
1HA36835	2020	20	L_PARUS14							1
1HA36836	2020	20	L_DOUBLE	1
1HA36838	2020	20	L_PARUS12						1
1HA36839	2020	3+	L_DOUBLE	1
1HA36840	2020	20	L_PARUS12						1
1HA36841	2020	20	L_DOUBLE	1
1HA36842	2020	20	L_PARUS12						1
1HA36844	2020	20	L_PARUS4			1
1HA36871	2021	20	L_PARUS14							1
1HA37600	2021	20	L_PARUS12						1
1HA37603	2021	3+	L_DOUBLE	1
1HA37670	2021	3+	L_DOUBLE	1
1HA37699	2021	3+	L_PARUS22									1
BD42707	1996	40	L_PARUS4			1
BD43099	1996	6+	L_DOUBLE	1
1HA36837	2020	20	L_PARUS74								1		ALL
			TOTAL	27	8	18	2	2	9	12	4	1	83
